# Galaxy-SynBioCAD: Automated Pipeline for Synthetic Biology Design and Engineering

**DOI:** 10.1101/2022.02.23.481618

**Authors:** Joan Hérisson, Thomas Duigou, Melchior du Lac, Kenza Bazi-Kabbaj, Mahnaz Sabeti Azad, Gizem Buldum, Olivier Telle, Yorgo El-Moubayed, Pablo Carbonell, Neil Swainston, Valentin Zulkower, Manish Kushwaha, Geoff S. Baldwin, Jean-Loup Faulon

**Author notes:** Equal contribution (Joan Hérisson, Thomas Duigou).

## Abstract

We introduce the Galaxy-SynBioCAD portal, the first toolshed for synthetic biology, metabolic engineering, and industrial biotechnology. The tools and workflows currently shared on the portal enables one to build libraries of strains producing desired chemical targets covering an end-to-end metabolic pathway design and engineering process from the selection of strains and targets, the design of DNA parts to be assembled, to the generation of scripts driving liquid handlers for plasmid assembly and strain transformations. Standard formats like SBML and SBOL are used throughout to enforce the compatibility of the tools. In a study carried out at four different sites, we illustrate the link between pathway design and engineering with the building of a library of *E. coli* lycopene-producing strains. We also benchmarked our workflows on literature and expert validated pathways. Overall, we find an 83% success rate in retrieving the validated pathways among the top 10 pathways generated by the workflows.
