## Supplementary material for "Galaxy-SynBioCAD: Automated Pipeline for Synthetic Biology Design and Engineering": Lycopene benchmark results

### Sheet: Lycopene Worflows Results
1. Retrosynthesis workflow run at Genoscope, Paris, France
	The workflow results (run history) can be downloaded at				https://galaxy-synbiocad.org/u/joan/h/retrosynthesis-lycopene---iml1515-1
	The following items can be found in the history
	7 Complete Reactions : give a list of 9 parhways in SBLM format
	2 RRules Parser(retro, d=2,4,6,8,10,12,14,16): Give the list of reaction rules using during retrosynthesis
	1 Pick SBML Model - iML1515 : SBML file for iML1515 (E. coli model)
2. Pathways Analysis workflow run at U. Polytech. Valencia, Spain
	The workflow results (run history) can be downloaded at				https://galaxy-synbiocad.org/u/pablocarb/h/pathway-analysis-lycopene---iml1515
	The following items can be found in the history
	85 Ranked Pathways: A Table with the scores of the 9 pathways produced during Retrosynthesis
	75 Score Pathway - Thermo - Flux balance analysis(fraction) - Complete Reactions : Thermodynamics and product flux values (computed by FBA) for each of the 9 pathways in SBML annotated format
	7 Complete Reactions : cf. Retrosynthesis workflow results
3. Genetic design and engineering (BASIC Assembly) workflow run at MICALIS, Paris, France
	The workflow results (run history) can be downloaded at				https://galaxy-synbiocad.org/u/tduigou/h/basic-assembly-lycopene---iml1515----paris-1
	The following items can be found in the history
	10 DNA-Bot scripts: The Opentrons python scripts to be executed for the automated construction of plasmids using an Opentrons robot.
	9 BasicDesign - Uniprot IDs: Biolegio plate: The plate coordinates of the BASIC linkers, promoters and backbone DNA parts
	8 BasicDesign - Uniprot IDs: User parts plate: The plate coordinates for the enzyme DNA parts that the user will need to provide
	7 BasicDesign - Uniprot IDs: constructs: The list of SBOL constructs given in a CSV format, each row corresponds to one construct
	6 BasicDesign - Uniprot IDs: SBOL constructs: The collection of constructs described in SBOL formated files.
	5 Uniprot IDs: The list of enzyme UniProt IDs given in a CSV file
	4 Uniprot IDs: The updated SBML file containing UniProt IDs for enzymes
	3 parts_for_lycopene.csv: The list of BASIC linkers, RBSs, promoters and the backbone to be used in constructs
	2 dnabot_paris_settings.yaml: The labware IDs and the parameters to be used with DNA-Bot to drive the Opentrons robot
	1 rp_002_0011: The top rank pathways calculated by the Pathway Analysis workflow
4. Genetic design and engineering (BASIC Assembly) workflow run at Imperial College, London, UK
	The workflow results (run history) can be downloaded at				https://galaxy-synbiocad.org/u/m_sabeti_azad/h/genetic-design-basic-assembly-lycopene---iml1515----london
	The following items can be found in the history
	10 DNA-Bot scripts: The Opentrons python scripts to be executed for the automated construction of plasmids using an Opentrons robot.
	9 BasicDesign - Uniprot IDs: Biolegio plate: The plate coordinates of the BASIC linkers, promoters and backbone DNA parts
	8 BasicDesign - Uniprot IDs: User parts plate: The plate coordinates for the enzyme DNA parts that the user will need to provide
	7 BasicDesign - Uniprot IDs: constructs: The list of SBOL constructs given in a CSV format, each row corresponds to one construct
	6 BasicDesign - Uniprot IDs: SBOL constructs: The collection of constructs described in SBOL formated files.
	5 Uniprot IDs: The list of enzyme UniProt IDs given in a CSV file
	4 Uniprot IDs: The updated SBML file containing UniProt IDs for enzymes
	3 pathway.xml: The top rank pathways calculated by the Pathway Analysis workflow
	2 parts_for_lycopene.csv: The list of BASIC linkers, RBSs, promoters and the backbone to be used in constructs
	1 dnabot_london_settings.yaml: The labware IDs and the parameters to be used with DNA-Bot to drive the Opentrons robot

### Sheet: Paris & London Measurments
Data collected from a single biological replicate in two laboratories (Micalis Institute and Imperial College London). For each transformation reaction construct spotted by Opentrons, either 10 µL( 2X 5µL) by both labs or 40 µL (2x 40 µL) by Imperial, also 100 µL plated manually by Micalis Institute on LB-agar plates containing 17.5 µg/mL chloramphenicol . The presence of colonies for each constr…
		Light red colonies
		Dark red colonies
		White colonies
		No colonies
		Storage plasmid (mScarlet)
											Micalis Institute (Paris)		Imperial College London
	Linker 1	Part 1	Linker 2	Part 2	Linker 3	Part 3	Linker 4	Part 4	Linker 5	Part 5	10 µL (2X 5µL) Opentrons	100 µL Manually	10 µL (2X 5µL) Opentrons	40 µL (2X 20µL) Opentrons
A1	LMS	BASIC_SEVA_37_CmRp15A.1	LMP	PJ23116	U2-A03	P21683 (crtB)	U3-A04	P21685 (crtI)	U1-A04	P21684 (crtE)	A1	A1	A1	A1
B1	LMS	BASIC_SEVA_37_CmRp15A.1	LMP	PJ23105	U2-A04	P21683 (crtB)	U1-A03	P21684 (crtE)	U3-A03	P21685 (crtI)	B1	B1	B1	B1
C1	LMS	BASIC_SEVA_37_CmRp15A.1	LMP	PJ23105	U2-A03	P21683 (crtB)	U3-A03	P21685 (crtI)	U1-A03	P21684 (crtE)	C1	C1	C1	C1
D1	LMS	BASIC_SEVA_37_CmRp15A.1	LMP	PJ23105	U3-A04	P21685 (crtI)	U2-A03	P21683 (crtB)	U1-A04	P21684 (crtE)	D1	D1	D1	D1
E1	LMS	BASIC_SEVA_37_CmRp15A.1	LMP	PJ23105	U1-A04	P21684 (crtE)	U3-A04	P21685 (crtI)	U2-A03	P21683 (crtB)	E1	E1	E1	E1
F1	LMS	BASIC_SEVA_37_CmRp15A.1	LMP	PJ23105	U3-A03	P21685 (crtI)	U1-A04	P21684 (crtE)	U2-A03	P21683 (crtB)	F1	F1	F1	F1
G1	LMS	BASIC_SEVA_37_CmRp15A.1	LMP	PJ23105	U3-A03	P21685 (crtI)	U2-A04	P21683 (crtB)	U1-A03	P21684 (crtE)	G1	G1	G1	G1
H1	LMS	BASIC_SEVA_37_CmRp15A.1	LMP	PJ23105	U1-A03	P21684 (crtE)	U3-A03	P21685 (crtI)	U2-A04	P21683 (crtB)	H1	H1	H1	H1
A2	LMS	BASIC_SEVA_37_CmRp15A.1	LMP	PJ23116	U2-A04	P21683 (crtB)	U1-A04	P21684 (crtE)	U3-A03	P21685 (crtI)	A2	A2	A2	A2
B2	LMS	BASIC_SEVA_37_CmRp15A.1	LMP	PJ23116	U2-A04	P21683 (crtB)	U3-A04	P21685 (crtI)	U1-A03	P21684 (crtE)	B2	B2	B2	B2
C2	LMS	BASIC_SEVA_37_CmRp15A.1	LMP	PJ23105	U3-A04	P21685 (crtI)	U2-A03	P21683 (crtB)	U1-A03	P21684 (crtE)	C2	C2	C2	C2
D2	LMS	BASIC_SEVA_37_CmRp15A.1	LMP	PJ23116	U2-A03	P21683 (crtB)	U3-A03	P21685 (crtI)	U1-A04	P21684 (crtE)	D2	D2	D2	D2
E2	LMS	BASIC_SEVA_37_CmRp15A.1	LMP	PJ23116	U1-A03	P21684 (crtE)	U2-A03	P21683 (crtB)	U3-A04	P21685 (crtI)	E2	E2	E2	E2
F2	LMS	BASIC_SEVA_37_CmRp15A.1	LMP	PJ23105	U3-A03	P21685 (crtI)	U1-A03	P21684 (crtE)	U2-A03	P21683 (crtB)	F2	F2	F2	F2
G2	LMS	BASIC_SEVA_37_CmRp15A.1	LMP	PJ23116	U2-A04	P21683 (crtB)	U3-A04	P21685 (crtI)	U1-A04	P21684 (crtE)	G2	G2	G2	G2
H2	LMS	BASIC_SEVA_37_CmRp15A.1	LMP	PJ23116	U1-A04	P21684 (crtE)	U3-A03	P21685 (crtI)	U2-A04	P21683 (crtB)	H2	H2	H2	H2
A3	LMS	BASIC_SEVA_37_CmRp15A.1	LMP	PJ23105	U2-A03	P21683 (crtB)	U3-A03	P21685 (crtI)	U1-A04	P21684 (crtE)	A3	A3	A3	A3
B3	LMS	BASIC_SEVA_37_CmRp15A.1	LMP	PJ23105	U3-A03	P21685 (crtI)	U2-A03	P21683 (crtB)	U1-A04	P21684 (crtE)	B3	B3	B3	B3
C3	LMS	BASIC_SEVA_37_CmRp15A.1	LMP	PJ23116	U3-A03	P21685 (crtI)	U1-A03	P21684 (crtE)	U2-A04	P21683 (crtB)	C3	C3	C3	C3
D3	LMS	BASIC_SEVA_37_CmRp15A.1	LMP	PJ23116	U3-A04	P21685 (crtI)	U2-A04	P21683 (crtB)	U1-A04	P21684 (crtE)	D3	D3	D3	D3
E3	LMS	BASIC_SEVA_37_CmRp15A.1	LMP	PJ23116	U3-A04	P21685 (crtI)	U2-A04	P21683 (crtB)	U1-A03	P21684 (crtE)	E3	E3	E3	E3
F3	LMS	BASIC_SEVA_37_CmRp15A.1	LMP	PJ23105	U1-A04	P21684 (crtE)	U3-A03	P21685 (crtI)	U2-A03	P21683 (crtB)	F3	F3	F3	F3
G3	LMS	BASIC_SEVA_37_CmRp15A.1	LMP	PJ23116	U2-A04	P21683 (crtB)	U3-A03	P21685 (crtI)	U1-A04	P21684 (crtE)	G3	G3	G3	G3
H3	LMS	BASIC_SEVA_37_CmRp15A.1	LMP	PJ23116	U3-A03	P21685 (crtI)	U2-A03	P21683 (crtB)	U1-A03	P21684 (crtE)	H3	H3	H3	H3
A4	LMS	BASIC_SEVA_37_CmRp15A.1	LMP	PJ23116	U1-A04	P21684 (crtE)	U2-A04	P21683 (crtB)	U3-A04	P21685 (crtI)	A4	A4	A4	A4
B4	LMS	BASIC_SEVA_37_CmRp15A.1	LMP	PJ23116	U2-A03	P21683 (crtB)	U3-A04	P21685 (crtI)	U1-A03	P21684 (crtE)	B4	B4	B4	B4
C4	LMS	BASIC_SEVA_37_CmRp15A.1	LMP	PJ23116	U2-A04	P21683 (crtB)	U1-A04	P21684 (crtE)	U3-A04	P21685 (crtI)	C4	C4	C4	C4
D4	LMS	BASIC_SEVA_37_CmRp15A.1	LMP	PJ23105	U1-A03	P21684 (crtE)	U2-A03	P21683 (crtB)	U3-A03	P21685 (crtI)	D4	D4	D4	D4
E4	LMS	BASIC_SEVA_37_CmRp15A.1	LMP	PJ23105	U2-A04	P21683 (crtB)	U1-A03	P21684 (crtE)	U3-A04	P21685 (crtI)	E4	E4	E4	E4
F4	LMS	BASIC_SEVA_37_CmRp15A.1	LMP	PJ23116	U3-A04	P21685 (crtI)	U2-A03	P21683 (crtB)	U1-A04	P21684 (crtE)	F4	F4	F4	F4
G4	LMS	BASIC_SEVA_37_CmRp15A.1	LMP	PJ23105	U1-A04	P21684 (crtE)	U3-A04	P21685 (crtI)	U2-A04	P21683 (crtB)	G4	G4	G4	G4
H4	LMS	BASIC_SEVA_37_CmRp15A.1	LMP	PJ23116	U1-A04	P21684 (crtE)	U3-A03	P21685 (crtI)	U2-A03	P21683 (crtB)	H4	H4	H4	H4
A5	LMS	BASIC_SEVA_37_CmRp15A.1	LMP	PJ23105	U1-A03	P21684 (crtE)	U3-A04	P21685 (crtI)	U2-A04	P21683 (crtB)	A5	A5	A5	A5
B5	LMS	BASIC_SEVA_37_CmRp15A.1	LMP	PJ23116	U3-A03	P21685 (crtI)	U1-A04	P21684 (crtE)	U2-A04	P21683 (crtB)	B5	B5	B5	B5
C5	LMS	BASIC_SEVA_37_CmRp15A.1	LMP	PJ23116	U1-A03	P21684 (crtE)	U3-A03	P21685 (crtI)	U2-A04	P21683 (crtB)	C5	C5	C5	C5
D5	LMS	BASIC_SEVA_37_CmRp15A.1	LMP	PJ23116	U1-A03	P21684 (crtE)	U2-A03	P21683 (crtB)	U3-A03	P21685 (crtI)	D5	D5	D5	D5
E5	LMS	BASIC_SEVA_37_CmRp15A.1	LMP	PJ23105	U2-A04	P21683 (crtB)	U3-A04	P21685 (crtI)	U1-A03	P21684 (crtE)	E5	E5	E5	E5
F5	LMS	BASIC_SEVA_37_CmRp15A.1	LMP	PJ23105	U1-A03	P21684 (crtE)	U2-A03	P21683 (crtB)	U3-A04	P21685 (crtI)	F5	F5	F5	F5
G5	LMS	BASIC_SEVA_37_CmRp15A.1	LMP	PJ23105	U3-A03	P21685 (crtI)	U2-A03	P21683 (crtB)	U1-A03	P21684 (crtE)	G5	G5	G5	G5
H5	LMS	BASIC_SEVA_37_CmRp15A.1	LMP	PJ23105	U1-A04	P21684 (crtE)	U2-A03	P21683 (crtB)	U3-A03	P21685 (crtI)	H5	H5	H5	H5
A6	LMS	BASIC_SEVA_37_CmRp15A.1	LMP	PJ23116	U3-A04	P21685 (crtI)	U1-A03	P21684 (crtE)	U2-A03	P21683 (crtB)	A6	A6	A6	A6
B6	LMS	BASIC_SEVA_37_CmRp15A.1	LMP	PJ23105	U3-A04	P21685 (crtI)	U1-A03	P21684 (crtE)	U2-A04	P21683 (crtB)	B6	B6	B6	B6
C6	LMS	BASIC_SEVA_37_CmRp15A.1	LMP	PJ23116	U1-A03	P21684 (crtE)	U2-A04	P21683 (crtB)	U3-A04	P21685 (crtI)	C6	C6	C6	C6
D6	LMS	BASIC_SEVA_37_CmRp15A.1	LMP	PJ23105	U2-A04	P21683 (crtB)	U1-A04	P21684 (crtE)	U3-A03	P21685 (crtI)	D6	D6	D6	D6
E6	LMS	BASIC_SEVA_37_CmRp15A.1	LMP	PJ23105	U3-A03	P21685 (crtI)	U1-A03	P21684 (crtE)	U2-A04	P21683 (crtB)	E6	E6	E6	E6
F6	LMS	BASIC_SEVA_37_CmRp15A.1	LMP	PJ23105	U2-A03	P21683 (crtB)	U1-A03	P21684 (crtE)	U3-A03	P21685 (crtI)	F6	F6	F6	F6
G6	LMS	BASIC_SEVA_37_CmRp15A.1	LMP	PJ23105	U3-A04	P21685 (crtI)	U1-A04	P21684 (crtE)	U2-A04	P21683 (crtB)	G6	G6	G6	G6
H6	LMS	BASIC_SEVA_37_CmRp15A.1	LMP	PJ23116	U1-A04	P21684 (crtE)	U2-A03	P21683 (crtB)	U3-A04	P21685 (crtI)	H6	H6	H6	H6
A7	LMS	BASIC_SEVA_37_CmRp15A.1	LMP	PJ23105	U3-A04	P21685 (crtI)	U1-A04	P21684 (crtE)	U2-A03	P21683 (crtB)	A7	A7	A7	A7
B7	LMS	BASIC_SEVA_37_CmRp15A.1	LMP	PJ23105	U1-A03	P21684 (crtE)	U3-A04	P21685 (crtI)	U2-A03	P21683 (crtB)	B7	B7	B7	B7
C7	LMS	BASIC_SEVA_37_CmRp15A.1	LMP	PJ23116	U2-A03	P21683 (crtB)	U1-A03	P21684 (crtE)	U3-A04	P21685 (crtI)	C7	C7	C7	C7
D7	LMS	BASIC_SEVA_37_CmRp15A.1	LMP	PJ23116	U3-A04	P21685 (crtI)	U1-A03	P21684 (crtE)	U2-A04	P21683 (crtB)	D7	D7	D7	D7
E7	LMS	BASIC_SEVA_37_CmRp15A.1	LMP	PJ23116	U3-A03	P21685 (crtI)	U2-A03	P21683 (crtB)	U1-A04	P21684 (crtE)	E7	E7	E7	E7
F7	LMS	BASIC_SEVA_37_CmRp15A.1	LMP	PJ23105	U1-A03	P21684 (crtE)	U2-A04	P21683 (crtB)	U3-A04	P21685 (crtI)	F7	F7	F7	F7
G7	LMS	BASIC_SEVA_37_CmRp15A.1	LMP	PJ23105	U3-A03	P21685 (crtI)	U1-A04	P21684 (crtE)	U2-A04	P21683 (crtB)	G7	G7	G7	G7
H7	LMS	BASIC_SEVA_37_CmRp15A.1	LMP	PJ23105	U2-A04	P21683 (crtB)	U3-A03	P21685 (crtI)	U1-A04	P21684 (crtE)	H7	H7	H7	H7
A8	LMS	BASIC_SEVA_37_CmRp15A.1	LMP	PJ23105	U3-A04	P21685 (crtI)	U2-A04	P21683 (crtB)	U1-A03	P21684 (crtE)	A8	A8	A8	A8
B8	LMS	BASIC_SEVA_37_CmRp15A.1	LMP	PJ23105	U1-A04	P21684 (crtE)	U2-A04	P21683 (crtB)	U3-A03	P21685 (crtI)	B8	B8	B8	B8
C8	LMS	BASIC_SEVA_37_CmRp15A.1	LMP	PJ23105	U1-A03	P21684 (crtE)	U2-A04	P21683 (crtB)	U3-A03	P21685 (crtI)	C8	C8	C8	C8
D8	LMS	BASIC_SEVA_37_CmRp15A.1	LMP	PJ23116	U3-A04	P21685 (crtI)	U1-A04	P21684 (crtE)	U2-A03	P21683 (crtB)	D8	D8	D8	D8
E8	LMS	BASIC_SEVA_37_CmRp15A.1	LMP	PJ23116	U2-A03	P21683 (crtB)	U1-A03	P21684 (crtE)	U3-A03	P21685 (crtI)	E8	E8	E8	E8
F8	LMS	BASIC_SEVA_37_CmRp15A.1	LMP	PJ23116	U3-A04	P21685 (crtI)	U1-A04	P21684 (crtE)	U2-A04	P21683 (crtB)	F8	F8	F8	F8
G8	LMS	BASIC_SEVA_37_CmRp15A.1	LMP	PJ23105	U1-A04	P21684 (crtE)	U2-A04	P21683 (crtB)	U3-A04	P21685 (crtI)	G8	G8	G8	G8
H8	LMS	BASIC_SEVA_37_CmRp15A.1	LMP	PJ23105	U2-A04	P21683 (crtB)	U1-A04	P21684 (crtE)	U3-A04	P21685 (crtI)	H8	H8	H8	H8
A9	LMS	BASIC_SEVA_37_CmRp15A.1	LMP	PJ23105	U3-A04	P21685 (crtI)	U2-A04	P21683 (crtB)	U1-A04	P21684 (crtE)	A9	A9	A9	A9
B9	LMS	BASIC_SEVA_37_CmRp15A.1	LMP	PJ23116	U1-A04	P21684 (crtE)	U3-A04	P21685 (crtI)	U2-A03	P21683 (crtB)	B9	B9	B9	B9
C9	LMS	BASIC_SEVA_37_CmRp15A.1	LMP	PJ23116	U3-A03	P21685 (crtI)	U1-A04	P21684 (crtE)	U2-A03	P21683 (crtB)	C9	C9	C9	C9
D9	LMS	BASIC_SEVA_37_CmRp15A.1	LMP	PJ23105	U1-A04	P21684 (crtE)	U3-A03	P21685 (crtI)	U2-A04	P21683 (crtB)	D9	D9	D9	D9
E9	LMS	BASIC_SEVA_37_CmRp15A.1	LMP	PJ23105	U2-A03	P21683 (crtB)	U1-A03	P21684 (crtE)	U3-A04	P21685 (crtI)	E9	E9	E9	E9
F9	LMS	BASIC_SEVA_37_CmRp15A.1	LMP	PJ23116	U1-A04	P21684 (crtE)	U3-A04	P21685 (crtI)	U2-A04	P21683 (crtB)	F9	F9	F9	F9
G9	LMS	BASIC_SEVA_37_CmRp15A.1	LMP	PJ23116	U1-A03	P21684 (crtE)	U3-A04	P21685 (crtI)	U2-A04	P21683 (crtB)	G9	G9	G9	G9
H9	LMS	BASIC_SEVA_37_CmRp15A.1	LMP	PJ23116	U2-A03	P21683 (crtB)	U1-A04	P21684 (crtE)	U3-A04	P21685 (crtI)	H9	H9	H9	H9
A10	LMS	BASIC_SEVA_37_CmRp15A.1	LMP	PJ23105	U2-A03	P21683 (crtB)	U1-A04	P21684 (crtE)	U3-A04	P21685 (crtI)	A10	A10	A10	A10
B10	LMS	BASIC_SEVA_37_CmRp15A.1	LMP	PJ23105	U2-A04	P21683 (crtB)	U3-A04	P21685 (crtI)	U1-A04	P21684 (crtE)	B10	B10	B10	B10
C10	LMS	BASIC_SEVA_37_CmRp15A.1	LMP	PJ23116	U1-A04	P21684 (crtE)	U2-A03	P21683 (crtB)	U3-A03	P21685 (crtI)	C10	C10	C10	C10
D10	LMS	BASIC_SEVA_37_CmRp15A.1	LMP	PJ23116	U1-A03	P21684 (crtE)	U3-A04	P21685 (crtI)	U2-A03	P21683 (crtB)	D10	D10	D10	D10
E10	LMS	BASIC_SEVA_37_CmRp15A.1	LMP	PJ23105	U1-A04	P21684 (crtE)	U2-A03	P21683 (crtB)	U3-A04	P21685 (crtI)	E10	E10	E10	E10
F10	LMS	BASIC_SEVA_37_CmRp15A.1	LMP	PJ23116	U3-A03	P21685 (crtI)	U2-A04	P21683 (crtB)	U1-A03	P21684 (crtE)	F10	F10	F10	F10
G10	LMS	BASIC_SEVA_37_CmRp15A.1	LMP	PJ23105	U3-A03	P21685 (crtI)	U2-A04	P21683 (crtB)	U1-A04	P21684 (crtE)	G10	G10	G10	G10
H10	LMS	BASIC_SEVA_37_CmRp15A.1	LMP	PJ23116	U1-A03	P21684 (crtE)	U3-A03	P21685 (crtI)	U2-A03	P21683 (crtB)	H10	H10	H10	H10
A11	LMS	BASIC_SEVA_37_CmRp15A.1	LMP	PJ23116	U3-A03	P21685 (crtI)	U2-A04	P21683 (crtB)	U1-A04	P21684 (crtE)	A11	A11	A11	A11
B11	LMS	BASIC_SEVA_37_CmRp15A.1	LMP	PJ23116	U2-A03	P21683 (crtB)	U3-A03	P21685 (crtI)	U1-A03	P21684 (crtE)	B11	B11	B11	B11
C11	LMS	BASIC_SEVA_37_CmRp15A.1	LMP	PJ23116	U2-A03	P21683 (crtB)	U1-A04	P21684 (crtE)	U3-A03	P21685 (crtI)	C11	C11	C11	C11
D11	LMS	BASIC_SEVA_37_CmRp15A.1	LMP	PJ23116	U3-A03	P21685 (crtI)	U1-A03	P21684 (crtE)	U2-A03	P21683 (crtB)	D11	D11	D11	D11
E11	LMS	BASIC_SEVA_37_CmRp15A.1	LMP	PJ23105	U3-A04	P21685 (crtI)	U1-A03	P21684 (crtE)	U2-A03	P21683 (crtB)	E11	E11	E11	E11
F11	LMS	BASIC_SEVA_37_CmRp15A.1	LMP	PJ23116	U2-A04	P21683 (crtB)	U3-A03	P21685 (crtI)	U1-A03	P21684 (crtE)	F11	F11	F11	F11
G11	LMS	BASIC_SEVA_37_CmRp15A.1	LMP	PJ23116	U1-A03	P21684 (crtE)	U2-A04	P21683 (crtB)	U3-A03	P21685 (crtI)	G11	G11	G11	G11
H11	LMS	BASIC_SEVA_37_CmRp15A.1	LMP	PJ23105	U2-A04	P21683 (crtB)	U3-A03	P21685 (crtI)	U1-A03	P21684 (crtE)	H11	H11	H11	H11
